# A monoallelic immunopeptidome atlas of 10 prevalent canine *DLA-88* alleles

**DOI:** 10.64898/2026.10.06.756904

**Authors:** Jiro Miyamae, Kohei Murakami, Hiroaki Hemmi

## Abstract

Characterization of naturally processed MHC class I (MHC-I)-bound peptides is essential for defining allele-specific peptide-binding features and understanding the functional consequences of MHC-I polymorphism. However, immunopeptidome analyses of dog leukocyte antigen (DLA) class I (DLA-I) molecules remain limited and comprehensive monoallelic ligand datasets for prevalent *DLA-88* alleles are still lacking. Here, we established canine melanoma-derived cell populations expressing individual functional *DLA-88* alleles and generated a monoallelic immunopeptidome atlas of prevalent *DLA-88* alleles. Using liquid chromatography-tandem mass spectrometry, we identified 32,702 naturally processed peptides of 7–15 amino acids across 10 *DLA-88* alleles, substantially expanding the available DLA-88 immunopeptidome landscape. These 10 alleles exhibited canonical peptide length distributions and allele-specific binding motifs that reflected variation in binding-groove pseudo-sequences defined from human MHC-I peptide-contact residues. Ligand sharing between *DLA-88* alleles was associated with binding site distance. Incorporation of the comprehensively characterized DLA-88 ligand datasets in this study increased by more than fourfold the number of published canine DLA-I alleles with ligand-characterized reference alleles predicted to have similar peptide-binding features. We also found that antigen-processing signatures were highly conserved with those reported in humans. As a proof-of-concept application, we selected 54 DLA-88-bound peptides identified in our immunopeptidome analysis as candidate peptides for canine cancer immunotherapy by evaluating the normal tissue expression profiles of their source proteins. This *DLA-88* immunopeptidome atlas provides insights into allele-dependent differences in antigen presentation and represents a valuable resource for developing accurate DLA-88-binding peptide prediction tools and supporting peptide-based immunological studies in dogs.
