## Supplementary material for "A monoallelic immunopeptidome atlas of 10 prevalent canine *DLA-88* alleles": Table S1

### Sheet: TableS1
Table S1. Oligonucleotides and primers used in this study
	Primer name	Sequence (5´ to 3´)	Note
Oligonucleotides for CRISPER-Cas9 single guide RNA
	dog-β2m-sgRNA-F	CACCGAAACCAGCCGTCGCCAGCGC	Additional nucleotides for cloning into PX458 are underlined.
	dog-β2m-sgRNA-R	AAACGCGCTGGCGACGGCTGGTTTC	Additional nucleotides for cloning into PX458 are underlined.
Primers for β2M-DLA-88 single chain dimer generation
	dog-β2m-F_SalI	AAGTCGACATGGCTCCGCGCCCCGC	The SalI restriction site is underlined.
	dog-β2m-R	TCAGTTGTCTCGGTCCCACTTA
	dog-β2m-R_GSLinker	TCCAGAGCCACCTCCGCCTGAACCGCCTCCACCGTTGTCTCGGTCCCACTTAAC	The GS-Linker sequence is indicated with bold
	DLA-88-F	ATGGAGGTGGTGATGCCG
	DLA-88-R	TCACACTCTAGGAGCCGTCAG
	DLA-88-exon2-F_GSLinker	TCAGGCGGAGGTGGCTCTGGAGGCGGTGGATCGGGCTCCCACTCCCTGAGG	The GS-Linker sequence is indicated with bold
	DLA88-R_FLAG_ClaI	AAATCGATTCACTTGTCGTCATCGTCTTTGTAGTCCACTCTAGGAGCCGTCAGAG	ClaI restriction site is underlined, and the FLAG-tag sequences is italicized.
