## Supplementary material for "A monoallelic immunopeptidome atlas of 10 prevalent canine *DLA-88* alleles": Table S3

### Sheet: TableS4
Table S3. Candidate DLA-88-bound 9-mer peptides from human cancer-overexpressed proteins without reported HLA-restricted CTL epitopes
	Gene name	DLA-88 allele	Peptide (9-mer)	Evidence in humans	Evidence in dogs
Cancer-testis antigen candidates
	SPO11	002:01	VIQDIITSV	Expressed in multiple cancers [54]
		004:02	VVDNIINDI
		028:01	RSSWENIKF
	SYCP3	002:01	KPKNPSTNV1	Expressed in multiple cancers [54] Overexpressed in non-small cell lung cancers and assosiated with poor prognossis [55]
		004:02	TIDGKELTL
		012:01	KPKNPSTNV1
		028:01	SMFPIPSQF
Proliferation-associated antigen candidates
	KIF2C	028:01	ASNEVVYRF	KIF family genes are overexpressed in multiple cancers and associated with poor prognosis [56]	Expressed in canine BC [70]
	KIF4A	051:01	KLNQEIRVM
		501:01	QIADLQQKL
	KIF11	004:02	VIIKGLEEI2		Overexpressed in canine oligodendroglioma [75]
		005:01	DIISKTTSY
		501:01	VIIKGLEEI2
		508:01	RVITALVER, SVFSVTIHM
	KIF14	002:01	EVKKLGGYL
	KIF15	005:01	QNLHQKIQY		Overexpressed in canine BC [76]
		028:01	HSNPEPKTF
		051:01	KDKDETNYM
	KIF18A	004:02	VFDPKQEEI		Overexpressed in canine bladder cancer [77]
Gene classification into antigen categories was based on the dendrogram shown in Figure 4. Peptides marked with the same superscript number in the peptide (9-mer) column indicate the identical peptides presented by different DLA-88 molecules. References were listed in the main text. BC: breast carcinoma.
